# Evolutionary genomics predicts probiotic persistence in corals

**DOI:** 10.1101/2025.06.16.659728

**Authors:** Mei Xie, Nan Xiang, Tianhua Liao, Chun Ting Cheung, Zhihao Xian, Pan Li, Chi Hin Lee, Wai Yin Tse, Kwong Kit Tsang, Congjuan Xu, Kaitlyn E. Ho, Qian He, Melanie Dörr, Hannah Manns, Xiaojun Wang, Danli Luo, Róisín Hayden, Emily Chei, Zhongyue Wan, Philip Thompson, Joseph Brennan, Raquel S. Peixoto, Guoxin Cui, Shelby E. McIlroy, Apple Pui Yi Chui, Christian R. Voolstra, Haiwei Luo

**Author notes:** These authors contributed equally to this work (Mei Xie, Nan Xiang, Tianhua Liao).

## Abstract

A universal bottleneck limiting probiotic efficacy in medicine, aquaculture, agriculture, and wildlife conservation is uncertain long-term colonization, necessitating repeated administration. We present an evolution-guided framework for probiotic identification based on genomic hallmarks of emerging host dependency, including widespread pseudogenization and insertion sequence proliferation driving genomic restructuring. Applied to coral reefs, we screened over 1,200 coral-associated bacterial isolates and identified *Ruegeria* MC10 as exhibiting these signatures. Its presence was associated with increased thermal tolerance of a model cnidarian. Following nursery application, MC10 persisted in reef corals for an 8-month monitoring period through a natural bleaching event, improving color retention and retaining algal photosynthesis performance. This work establishes a predictive, scalable pipeline for selecting persistent probiotics, directly addressing a central constraint on microbiome-based interventions across host systems.
