## Supplementary datasets for "Evolutionary genomics predicts probiotic persistence in corals"

### Sheet: S1
Dataset S1 Information of the 419 newly isolated Ruegeria and 26 Ruegeria genomes retrieved from NCBI GenBank database based on next-generation sequencing
Genome ID	MC	Host	Sampling site	Coral compartment	Coral mother colony replicate	# of contigs	GC (%)	Scientific name in NCBI GenBank	Data source
A5	MC0	Oulastrea crispata	Bluff Island (BI)	mucus	2	28	56.4359		This study
AA2	MC0	Oulastrea crispata	Bluff Island (BI)	mucus	1	31	55.7681		This study
AA4	MC0	Oulastrea crispata	Bluff Island (BI)	mucus	1	34	55.7116		This study
AA8	MC0	Oulastrea crispata	Bluff Island (BI)	mucus	1	30	55.5999		This study
AA9	MC0	Oulastrea crispata	Bluff Island (BI)	mucus	1	24	55.961		This study
AB4	MC0	Oulastrea crispata	Lo Chau (LC)	mucus	2	38	55.755		This study
AB7	MC0	Oulastrea crispata	Lo Chau (LC)	mucus	2	29	56.0132		This study
AC8	MC0	Oulastrea crispata	Yam Tsai Wan (YTW)	mucus	1	44	56.8553		This study
AD1	MC0	Oulastrea crispata	Yam Tsai Wan (YTW)	mucus	1	22	56.8412		This study
AD5	MC0	Oulastrea crispata	Yam Tsai Wan (YTW)	mucus	1	22	55.506		This study
AF2	MC0	Oulastrea crispata	Yam Tsai Wan (YTW)	skeleton	2	22	56.5382		This study
AH1	MC0	Oulastrea crispata	Lo Chau (LC)	skeleton	1	24	55.8729		This study
AH10	MC0	Oulastrea crispata	Lo Chau (LC)	skeleton	1	21	55.5082		This study
AH11	MC0	Oulastrea crispata	Lo Chau (LC)	skeleton	1	47	55.6807		This study
AH4	MC0	Oulastrea crispata	Lo Chau (LC)	skeleton	1	25	55.8209		This study
AH5	MC0	Oulastrea crispata	Lo Chau (LC)	skeleton	1	20	55.3998		This study
AH6	MC0	Oulastrea crispata	Lo Chau (LC)	skeleton	1	21	55.5077		This study
AH8	MC0	Oulastrea crispata	Lo Chau (LC)	skeleton	1	25	56.0393		This study
AH9	MC0	Oulastrea crispata	Lo Chau (LC)	skeleton	1	22	55.4762		This study
AM5	MC0	Acropora solitaryensis	Ninepin (NP)	skeleton	1	35	55.744		This study
AN9	MC0	Acropora solitaryensis	Ninepin (NP)	mucus	2	37	57.2103		This study
B11	MC0	Oulastrea crispata	Bluff Island (BI)	mucus	1	18	55.8572		This study
BJ7	MC0	Oulastrea crispata	Yam Tsai Wan (YTW)	mucus	1	217	57.4871		This study
C10	MC0	Oulastrea crispata	Lo Chau (LC)	mucus	1	13	55.8663		This study
C5	MC0	Oulastrea crispata	Lo Chau (LC)	mucus	2	23	55.4304		This study
C6	MC0	Oulastrea crispata	Lo Chau (LC)	mucus	2	23	55.2782		This study
C9	MC0	Oulastrea crispata	Lo Chau (LC)	mucus	1	18	56.1676		This study
CE6	MC0	Platygyra acuta	Wong Wan Chau (WWC)	skeleton	NA	17	56.2972		This study
CE7	MC0	Platygyra acuta	Wong Wan Chau (WWC)	skeleton	NA	33	54.2991		This study
CF1	MC0	Platygyra acuta	Kiu Tsui Chau (KTC)	mucus	NA	29	56.4647		This study
CF3	MC0	Platygyra acuta	Kiu Tsui Chau (KTC)	mucus	NA	18	55.8336		This study
CG1	MC0	Platygyra acuta	Kiu Tsui Chau (KTC)	mucus	NA	34	55.887		This study
CG2	MC0	Platygyra acuta	Kiu Tsui Chau (KTC)	mucus	NA	21	56.8847		This study
CG9	MC0	Platygyra acuta	Wong Wan Chau (WWC)	skeleton	NA	107	59.5119		This study
CJ6	MC0	Favites	Ninepin (NP)	mucus	2	15	57.6722		This study
D10	MC0	Oulastrea crispata	Sham Wan (SW)	mucus	2	31	56.476		This study
D12	MC0	Oulastrea crispata	Sham Wan (SW)	mucus	2	20	56.3802		This study
D6	MC0	Oulastrea crispata	Lo Chau (LC)	mucus	1	14	56.7912		This study
D7	MC0	Oulastrea crispata	Sham Wan (SW)	mucus	2	30	56.4021		This study
E2	MC0	Oulastrea crispata	Sham Wan (SW)	mucus	2	15	56.5961		This study
E5	MC0	Oulastrea crispata	Sham Wan (SW)	mucus	1	15	56.2697		This study
E6	MC0	Oulastrea crispata	Sham Wan (SW)	mucus	1	24	56.6085		This study
H9	MC0	Oulastrea crispata	Lo Chau (LC)	skeleton	1	13	55.2112		This study
HKCCD3925	MC0	Acropora digitifera	Kiu Tsui Chau (KTC)	mucus	NA	20	55.7706		This study
I3	MC0	Oulastrea crispata	Lo Chau (LC)	skeleton	2	31	55.1252		This study
I5	MC0	Oulastrea crispata	Lo Chau (LC)	skeleton	1	18	55.2377		This study
K3	MC0	Oulastrea crispata	Sham Wan (SW)	skeleton	1	36	55.8495		This study
K6	MC0	Oulastrea crispata	Sham Wan (SW)	skeleton	1	37	56.0624		This study
AF10	MC1	Oulastrea crispata	Yam Tsai Wan (YTW)	skeleton	1	51	57.8158		This study
AG6	MC1	Oulastrea crispata	Yam Tsai Wan (YTW)	skeleton	2	29	57.8397		This study
AL3	MC1	Oulastrea crispata	Yam Tsai Wan (YTW)	skeleton	2	33	57.664		This study
AP8	MC1	Oulastrea crispata	Yam Tsai Wan (YTW)	skeleton	1	49	58.2564		This study
CL7	MC1	Favites	Ninepin (NP)	skeleton	1	27	57.7957		This study
N2	MC1	Oulastrea crispata	Yam Tsai Wan (YTW)	skeleton	1	38	57.6646		This study
N9	MC1	Oulastrea crispata	Yam Tsai Wan (YTW)	skeleton	2	51	57.3541		This study
P10	MC1	Oulastrea crispata	Yam Tsai Wan (YTW)	skeleton	1	32	57.542		This study
AA12	MC10	Oulastrea crispata	Bluff Island (BI)	mucus	2	222	55.6396		This study
AB1	MC10	Oulastrea crispata	Bluff Island (BI)	mucus	2	204	55.5432		This study
AC11	MC10	Oulastrea crispata	Yam Tsai Wan (YTW)	mucus	1	205	55.5845		This study
AJ1	MC10	Oulastrea crispata	Sham Wan (SW)	mucus	2	209	55.6217		This study
AJ9	MC10	Oulastrea crispata	Yam Tsai Wan (YTW)	mucus	1	211	55.559		This study
B1	MC10	Oulastrea crispata	Bluff Island (BI)	mucus	2	200	55.4158		This study
B2	MC10	Oulastrea crispata	Bluff Island (BI)	mucus	2	207	55.6331		This study
B4	MC10	Oulastrea crispata	Bluff Island (BI)	mucus	2	493	56.2297		This study
B7	MC10	Oulastrea crispata	Bluff Island (BI)	mucus	2	271	55.9752		This study
D9	MC10	Oulastrea crispata	Sham Wan (SW)	mucus	2	195	57.1939		This study
E12	MC10	Oulastrea crispata	Yam Tsai Wan (YTW)	mucus	2	203	55.6256		This study
E4	MC10	Oulastrea crispata	Sham Wan (SW)	mucus	1	249	55.5945		This study
E9	MC10	Oulastrea crispata	Yam Tsai Wan (YTW)	mucus	2	250	56.1183		This study
F6	MC10	Oulastrea crispata	Yam Tsai Wan (YTW)	mucus	1	200	55.4242		This study
F7	MC10	Oulastrea crispata	Yam Tsai Wan (YTW)	mucus	1	209	55.312		This study
BC9	MC103	Oulastrea crispata	Lo Chau (LC)	mucus	1	40	55.7663		This study
AB5	MC105	Oulastrea crispata	Lo Chau (LC)	mucus	2	93	56.3351		This study
F11	MC106	Oulastrea crispata	Bluff Island (BI)	skeleton	1	50	58.2516		This study
AB9	MC109	Oulastrea crispata	Lo Chau (LC)	mucus	2	67	55.6702		This study
CL3	MC113	Favites	Ninepin (NP)	tissue	2	37	57.6191		This study
BB7	MC114	Oulastrea crispata	Lo Chau (LC)	mucus	2	57	55.0026		This study
BC3	MC116	Oulastrea crispata	Lo Chau (LC)	mucus	1	26	56.1679		This study
E1	MC118	Oulastrea crispata	Sham Wan (SW)	mucus	2	53	57.2349		This study
CI5	MC11s1	Oulastrea crispata	Lo Chau (LC)	skeleton	2	14	60.3461		This study
CI8	MC11s2	Oulastrea crispata	Lo Chau (LC)	mucus	1	10	59.2896		This study
A2	MC11s3	Oulastrea crispata	Bluff Island (BI)	mucus	2	14	58.7942		This study
BB4	MC11s3	Oulastrea crispata	Lo Chau (LC)	mucus	1	14	58.9494		This study
BC2	MC11s3	Oulastrea crispata	Lo Chau (LC)	mucus	1	8	60.274		This study
BC8	MC11s3	Oulastrea crispata	Lo Chau (LC)	mucus	2	14	58.9256		This study
BF8	MC11s3	Oulastrea crispata	Yam Tsai Wan (YTW)	skeleton	2	12	59.0603		This study
BF9	MC11s3	Oulastrea crispata	Yam Tsai Wan (YTW)	skeleton	2	26	57.4834		This study
BI10	MC11s3	Oulastrea crispata	Bluff Island (BI)	mucus	2	14	58.968		This study
CG8	MC11s3	Platygyra acuta	Wong Wan Chau (WWC)	skeleton	NA	14	58.986		This study
CH4	MC11s3	Oulastrea crispata	Bluff Island (BI)	mucus	1	15	58.6278		This study
CH5	MC11s3	Oulastrea crispata	Lo Chau (LC)	mucus	1	14	58.8368		This study
CG3	MC11s4	Acropora digitifera	Kiu Tsui Chau (KTC)	mucus	NA	10	60.37		This study
BF10	MC12	Oulastrea crispata	Yam Tsai Wan (YTW)	skeleton	1	19	59.1637		This study
BF11	MC12	Oulastrea crispata	Yam Tsai Wan (YTW)	skeleton	1	20	59.0104		This study
CG11	MC121	Platygyra acuta	Wong Wan Chau (WWC)	skeleton	NA	80	56.6857		This study
BC6	MC123	Oulastrea crispata	Lo Chau (LC)	mucus	2	15	59.5469		This study
AK3	MC13	Oulastrea crispata	Sham Wan (SW)	skeleton	2	63	57.0963		This study
AP10	MC13	Oulastrea crispata	Sham Wan (SW)	skeleton	2	70	57.4501		This study
AP11	MC13	Oulastrea crispata	Sham Wan (SW)	skeleton	2	124	57.794		This study
AP9	MC13	Oulastrea crispata	Sham Wan (SW)	skeleton	2	72	57.5999		This study
BE5	MC13	Oulastrea crispata	Sham Wan (SW)	skeleton	2	54	57.1733		This study
BE6	MC13	Oulastrea crispata	Sham Wan (SW)	skeleton	2	100	56.91		This study
BE8	MC13	Oulastrea crispata	Sham Wan (SW)	skeleton	2	55	57.1137		This study
BH12	MC13	Oulastrea crispata	Sham Wan (SW)	skeleton	2	113	57.6368		This study
I10	MC13	Oulastrea crispata	Sham Wan (SW)	skeleton	2	56	57.238		This study
I11	MC13	Oulastrea crispata	Sham Wan (SW)	skeleton	2	58	57.1488		This study
I12	MC13	Oulastrea crispata	Sham Wan (SW)	skeleton	2	59	57.2327		This study
I6	MC13	Oulastrea crispata	Sham Wan (SW)	skeleton	2	56	57.1587		This study
I7	MC13	Oulastrea crispata	Sham Wan (SW)	skeleton	2	56	57.0936		This study
I8	MC13	Oulastrea crispata	Sham Wan (SW)	skeleton	2	55	57.0585		This study
I9	MC13	Oulastrea crispata	Sham Wan (SW)	skeleton	2	60	57.2204		This study
J1	MC13	Oulastrea crispata	Sham Wan (SW)	skeleton	2	59	57.0926		This study
J10	MC13	Oulastrea crispata	Sham Wan (SW)	skeleton	2	65	57.2158		This study
J11	MC13	Oulastrea crispata	Sham Wan (SW)	skeleton	2	53	57.1326		This study
J12	MC13	Oulastrea crispata	Sham Wan (SW)	skeleton	2	57	57.1239		This study
J2	MC13	Oulastrea crispata	Sham Wan (SW)	skeleton	2	58	57.2574		This study
J3	MC13	Oulastrea crispata	Sham Wan (SW)	skeleton	2	56	57.1187		This study
J4	MC13	Oulastrea crispata	Sham Wan (SW)	skeleton	2	55	57.1035		This study
J5	MC13	Oulastrea crispata	Sham Wan (SW)	skeleton	2	55	57.0906		This study
J6	MC13	Oulastrea crispata	Sham Wan (SW)	skeleton	2	55	57.0879		This study
J7	MC13	Oulastrea crispata	Sham Wan (SW)	skeleton	2	57	57.1591		This study
J9	MC13	Oulastrea crispata	Sham Wan (SW)	skeleton	2	57	57.1705		This study
K2	MC13	Oulastrea crispata	Sham Wan (SW)	skeleton	2	59	57.3527		This study
L12	MC13	Oulastrea crispata	Yam Tsai Wan (YTW)	skeleton	2	49	56.9317		This study
BC1	MC130	Oulastrea crispata	Lo Chau (LC)	mucus	1	30	56.5125		This study
BE9	MC131	Oulastrea crispata	Sham Wan (SW)	skeleton	2	24	55.6575		This study
BI11	MC132	Oulastrea crispata	Bluff Island (BI)	mucus	1	78	54.8411		This study
BA11	MC138	Oulastrea crispata	Lo Chau (LC)	mucus	2	66	55.1419		This study
BB9	MC14	Oulastrea crispata	Lo Chau (LC)	mucus	1	11	59.1557		This study
BJ3	MC14	Oulastrea crispata	Bluff Island (BI)	mucus	1	450	61.7618		This study
BJ4	MC14	Oulastrea crispata	Bluff Island (BI)	mucus	1	14	59.6034		This study
BJ5	MC14	Oulastrea crispata	Bluff Island (BI)	mucus	1	24	58.8872		This study
HKCCD6276	MC14	Platygyra acuta	Wong Wan Chau (WWC)	skeleton	NA	21	56.0102		This study
H6	MC140	Oulastrea crispata	Lo Chau (LC)	skeleton	1	38	56.3541		This study
G5	MC141	Oulastrea crispata	Bluff Island (BI)	skeleton	2	23	56.675		This study
C11	MC142	Oulastrea crispata	Lo Chau (LC)	mucus	1	34	58.876		This study
AD2	MC148	Oulastrea crispata	Yam Tsai Wan (YTW)	mucus	1	48	58.1718		This study
CE9	MC149	Platygyra acuta	Kiu Tsui Chau (KTC)	mucus	NA	151	57.2036		This study
BD11	MC15	Oulastrea crispata	Bluff Island (BI)	mucus	2	19	55.6458		This study
BG1	MC15	Oulastrea crispata	Bluff Island (BI)	skeleton	1	11	56.1686		This study
BG4	MC15	Oulastrea crispata	Bluff Island (BI)	skeleton	1	13	56.1448		This study
BG7	MC15	Oulastrea crispata	Bluff Island (BI)	mucus	2	11	56.1589		This study
BG10	MC152	Oulastrea crispata	Bluff Island (BI)	skeleton	2	14	58.755		This study
N4	MC153	Oulastrea crispata	Yam Tsai Wan (YTW)	skeleton	1	35	59.5228		This study
P11	MC153	Oulastrea crispata	Yam Tsai Wan (YTW)	skeleton	1	37	59.5		This study
AA10	MC154	Oulastrea crispata	Bluff Island (BI)	mucus	1	100	58.1376		This study
CF5	MC154	Platygyra acuta	Wong Wan Chau (WWC)	skeleton	NA	33	58.2641		This study
BB6	MC16	Oulastrea crispata	Lo Chau (LC)	mucus	2	25	55.311		This study
BC7	MC16	Oulastrea crispata	Lo Chau (LC)	mucus	2	28	54.9594		This study
CF7	MC16	Platygyra acuta	Ngo Mei Chau (NMC)	mucus	NA	49	55.7402		This study
CL6	MC16	Favites	Ninepin (NP)	tissue	1	36	54.5996		This study
A4	MC17	Oulastrea crispata	Bluff Island (BI)	mucus	2	29	57.7697		This study
AA1	MC17	Oulastrea crispata	Bluff Island (BI)	mucus	1	31	57.4989		This study
AL12	MC17	Acropora solitaryensis	Ninepin (NP)	skeleton	1	215	58.1882		This study
H8	MC17	Oulastrea crispata	Lo Chau (LC)	skeleton	1	28	55.7934		This study
AD11	MC18	Oulastrea crispata	Yam Tsai Wan (YTW)	skeleton	1	179	56.3846		This study
BF4	MC18	Oulastrea crispata	Yam Tsai Wan (YTW)	skeleton	2	61	57.4659		This study
BF6	MC18	Oulastrea crispata	Yam Tsai Wan (YTW)	skeleton	2	57	57.9649		This study
BF7	MC18	Oulastrea crispata	Yam Tsai Wan (YTW)	skeleton	2	62	57.317		This study
AH2	MC19	Oulastrea crispata	Lo Chau (LC)	skeleton	1	99	56.0176		This study
AH7	MC19	Oulastrea crispata	Lo Chau (LC)	skeleton	1	27	57.2787		This study
H1	MC19	Oulastrea crispata	Lo Chau (LC)	skeleton	2	42	56.8944		This study
H2	MC19	Oulastrea crispata	Lo Chau (LC)	skeleton	2	33	62.824		This study
H3	MC19	Oulastrea crispata	Lo Chau (LC)	skeleton	2	42	62.3721		This study
H4	MC19	Oulastrea crispata	Lo Chau (LC)	skeleton	2	7	55.2977		This study
I1	MC19	Oulastrea crispata	Lo Chau (LC)	skeleton	2	32	55.8723		This study
AA5	MC20	Oulastrea crispata	Bluff Island (BI)	mucus	1	54	56.6418		This study
AB6	MC21	Oulastrea crispata	Lo Chau (LC)	mucus	2	44	56.7872		This study
AG4	MC21	Oulastrea crispata	Sham Wan (SW)	skeleton	1	36	57.5673		This study
AK6	MC21	Oulastrea crispata	Sham Wan (SW)	skeleton	1	38	57.6969		This study
AK7	MC21	Oulastrea crispata	Sham Wan (SW)	skeleton	1	45	57.7206		This study
BK1	MC21	Oulastrea crispata	Sham Wan (SW)	skeleton	1	276	62.2079		This study
F12	MC21	Oulastrea crispata	Bluff Island (BI)	skeleton	2	32	57.7652		This study
J8	MC21	Oulastrea crispata	Sham Wan (SW)	skeleton	2	35	56.9661		This study
N8	MC21	Oulastrea crispata	Yam Tsai Wan (YTW)	skeleton	2	33	56.2566		This study
HKCCD5871-2	MC22	Platygyra acuta	Wong Wan Chau (WWC)	skeleton	NA	23	57.2423		This study
HKCCD6426	MC22	Platygyra acuta	Wong Wan Chau (WWC)	skeleton	NA	20	55.9655		This study
HKCCD7181	MC22	Platygyra acuta	Chek Chau (CC)	skeleton	NA	37	57.9149		This study
AD6	MC23	Oulastrea crispata	Yam Tsai Wan (YTW)	mucus	1	37	58.0755		This study
AP12	MC23	Acropora solitaryensis	Ninepin (NP)	skeleton	1	362	58.6614		This study
BG5	MC23	Oulastrea crispata	Bluff Island (BI)	skeleton	1	20	59.4918		This study
C12	MC23	Oulastrea crispata	Lo Chau (LC)	mucus	1	26	57.9915		This study
H7	MC23	Oulastrea crispata	Lo Chau (LC)	skeleton	1	25	57.9278		This study
K5	MC23	Oulastrea crispata	Sham Wan (SW)	skeleton	1	34	58.1266		This study
AI3	MC24	Oulastrea crispata	Bluff Island (BI)	mucus	2	112	57.2413		This study
C8	MC24	Oulastrea crispata	Lo Chau (LC)	mucus	2	47	57.0968		This study
AL11	MC25	Acropora solitaryensis	Ninepin (NP)	skeleton	1	102	57.818		This study
BG9	MC25	Oulastrea crispata	Bluff Island (BI)	skeleton	2	43	57.4963		This study
CJ1	MC25	Acropora solitaryensis	Ninepin (NP)	mucus	1	46	56.742		This study
A1	MC26	Oulastrea crispata	Bluff Island (BI)	mucus	2	85	55.742		This study
AE10	MC26	Oulastrea crispata	Yam Tsai Wan (YTW)	skeleton	1	85	56.7037		This study
AM6	MC26	Acropora solitaryensis	Ninepin (NP)	skeleton	1	156	55.9389		This study
AN11	MC26	Acropora solitaryensis	Ninepin (NP)	mucus	1	158	57.1154		This study
BG6	MC26	Oulastrea crispata	Bluff Island (BI)	mucus	2	58	56.2953		This study
CG4	MC26	Platygyra acuta	Kiu Tsui Chau (KTC)	mucus	NA	31	56.1712		This study
D1	MC26	Oulastrea crispata	Lo Chau (LC)	mucus	1	48	56.0661		This study
D4	MC26	Oulastrea crispata	Lo Chau (LC)	mucus	1	55	55.8969		This study
D5	MC26	Oulastrea crispata	Lo Chau (LC)	mucus	1	89	56.8761		This study
K7	MC26	Oulastrea crispata	Sham Wan (SW)	skeleton	1	52	55.0176		This study
HKCCD6647	MC27	Platygyra acuta	Wong Wan Chau (WWC)	tissue	NA	33	56.4728		This study
HKCCD6647-2	MC27	Platygyra acuta	Chek Chau (CC)	tissue	NA	23	57.702		This study
HKCCD7312	MC27	Platygyra acuta	Chek Chau (CC)	skeleton	NA	30	59.0807		This study
HKCCD9138	MC27	Platygyra acuta	Chek Chau (CC)	skeleton	NA	30	57.2316		This study
AA3	MC29	Oulastrea crispata	Bluff Island (BI)	mucus	1	48	55.9668		This study
G2	MC29	Oulastrea crispata	Bluff Island (BI)	skeleton	2	27	55.9139		This study
AI1	MC2s1	Oulastrea crispata	Bluff Island (BI)	mucus	2	81	57.0771		This study
BA12	MC2s1	Oulastrea crispata	Lo Chau (LC)	mucus	2	29	57.2332		This study
BA8	MC2s1	Oulastrea crispata	Yam Tsai Wan (YTW)	mucus	1	29	57.0259		This study
BA9	MC2s1	Oulastrea crispata	Bluff Island (BI)	mucus	1	32	57.1732		This study
BB1	MC2s1	Oulastrea crispata	Lo Chau (LC)	mucus	2	26	57.208		This study
BB5	MC2s1	Oulastrea crispata	Lo Chau (LC)	mucus	1	28	57.0387		This study
BC12	MC2s1	Oulastrea crispata	Sham Wan (SW)	mucus	2	28	57.2768		This study
BC4	MC2s1	Oulastrea crispata	Yam Tsai Wan (YTW)	mucus	1	30	57.0962		This study
BC5	MC2s1	Oulastrea crispata	Yam Tsai Wan (YTW)	mucus	1	18	57.7949		This study
BD1	MC2s1	Oulastrea crispata	Sham Wan (SW)	mucus	2	30	57.0974		This study
BD2	MC2s1	Oulastrea crispata	Sham Wan (SW)	mucus	2	31	56.992		This study
BD3	MC2s1	Oulastrea crispata	Sham Wan (SW)	mucus	2	30	57.1076		This study
BD4	MC2s1	Oulastrea crispata	Sham Wan (SW)	mucus	2	29	57.0306		This study
BD5	MC2s1	Oulastrea crispata	Sham Wan (SW)	mucus	1	31	56.9512		This study
BD6	MC2s1	Oulastrea crispata	Yam Tsai Wan (YTW)	mucus	2	38	57.1041		This study
BD7	MC2s1	Oulastrea crispata	Yam Tsai Wan (YTW)	mucus	2	28	56.9787		This study
BD8	MC2s1	Oulastrea crispata	Yam Tsai Wan (YTW)	mucus	1	28	56.9862		This study
BD9	MC2s1	Oulastrea crispata	Yam Tsai Wan (YTW)	mucus	1	28	56.9909		This study
BE10	MC2s1	Oulastrea crispata	Sham Wan (SW)	skeleton	1	22	57.6849		This study
BH1	MC2s1	Oulastrea crispata	Sham Wan (SW)	skeleton	2	21	57.7611		This study
BH2	MC2s1	Oulastrea crispata	Sham Wan (SW)	skeleton	2	20	57.7589		This study
BH3	MC2s1	Oulastrea crispata	Sham Wan (SW)	skeleton	2	26	57.4399		This study
BH4	MC2s1	Oulastrea crispata	Sham Wan (SW)	skeleton	2	27	57.2478		This study
BH5	MC2s1	Oulastrea crispata	Sham Wan (SW)	skeleton	2	27	57.3066		This study
BH6	MC2s1	Oulastrea crispata	Sham Wan (SW)	skeleton	2	20	57.6301		This study
BI7	MC2s1	Oulastrea crispata	Bluff Island (BI)	mucus	2	31	57.0318		This study
CF11	MC2s1	Platygyra acuta	Wong Wan Chau (WWC)	skeleton	NA	37	56.6408		This study
CH9	MC2s1	Oulastrea crispata	Yam Tsai Wan (YTW)	mucus	2	37	56.817		This study
CI9	MC2s1	Oulastrea crispata	Sham Wan (SW)	mucus	2	34	56.1955		This study
CJ7	MC2s1	Favites	Ninepin (NP)	mucus	2	43	57.6967		This study
CJ9	MC2s1	Favites	Ninepin (NP)	mucus	2	29	57.2044		This study
BA10	MC2s2	Oulastrea crispata	Bluff Island (BI)	mucus	1	41	56.796		This study
BB10	MC2s2	Oulastrea crispata	Lo Chau (LC)	mucus	1	2510	57.5393		This study
AD12	MC3	Oulastrea crispata	Yam Tsai Wan (YTW)	skeleton	1	61	57.2094		This study
AE1	MC3	Oulastrea crispata	Yam Tsai Wan (YTW)	skeleton	1	49	57.5468		This study
AE4	MC3	Oulastrea crispata	Yam Tsai Wan (YTW)	skeleton	1	60	56.8833		This study
AE5	MC3	Oulastrea crispata	Yam Tsai Wan (YTW)	skeleton	1	47	57.5743		This study
AE6	MC3	Oulastrea crispata	Yam Tsai Wan (YTW)	skeleton	1	60	57.4058		This study
AE9	MC3	Oulastrea crispata	Yam Tsai Wan (YTW)	skeleton	1	48	57.6057		This study
AF11	MC3	Oulastrea crispata	Yam Tsai Wan (YTW)	skeleton	1	64	56.9173		This study
AF4	MC3	Oulastrea crispata	Yam Tsai Wan (YTW)	skeleton	2	53	57.5909		This study
AF5	MC3	Oulastrea crispata	Yam Tsai Wan (YTW)	skeleton	2	50	57.5597		This study
AF6	MC3	Oulastrea crispata	Yam Tsai Wan (YTW)	skeleton	2	62	57.3881		This study
AF7	MC3	Oulastrea crispata	Yam Tsai Wan (YTW)	skeleton	2	64	56.9706		This study
AF9	MC3	Oulastrea crispata	Yam Tsai Wan (YTW)	skeleton	2	66	57.3835		This study
AI2	MC3	Oulastrea crispata	Yam Tsai Wan (YTW)	mucus	2	101	57.2924		This study
AK10	MC3	Oulastrea crispata	Yam Tsai Wan (YTW)	skeleton	2	71	57.664		This study
AK11	MC3	Oulastrea crispata	Yam Tsai Wan (YTW)	skeleton	2	45	57.7272		This study
AL4	MC3	Oulastrea crispata	Yam Tsai Wan (YTW)	skeleton	1	49	57.5698		This study
AL7	MC3	Oulastrea crispata	Yam Tsai Wan (YTW)	skeleton	1	51	57.7678		This study
BH7	MC3	Oulastrea crispata	Yam Tsai Wan (YTW)	skeleton	2	64	57.315		This study
BH8	MC3	Oulastrea crispata	Yam Tsai Wan (YTW)	skeleton	2	62	57.3752		This study
BH9	MC3	Oulastrea crispata	Yam Tsai Wan (YTW)	skeleton	1	284	57.704		This study
CH2	MC3	Oulastrea crispata	Yam Tsai Wan (YTW)	skeleton	2	66	56.8859		This study
CI3	MC3	Oulastrea crispata	Yam Tsai Wan (YTW)	skeleton	1	47	57.3839		This study
CI6	MC3	Oulastrea crispata	Yam Tsai Wan (YTW)	skeleton	1	48	57.6045		This study
K12	MC3	Oulastrea crispata	Yam Tsai Wan (YTW)	skeleton	1	57	57.3792		This study
L11	MC3	Oulastrea crispata	Yam Tsai Wan (YTW)	skeleton	2	55	57.0485		This study
L6	MC3	Oulastrea crispata	Yam Tsai Wan (YTW)	skeleton	2	65	57.3773		This study
L8	MC3	Oulastrea crispata	Yam Tsai Wan (YTW)	skeleton	2	49	57.5222		This study
M11	MC3	Oulastrea crispata	Yam Tsai Wan (YTW)	skeleton	2	64	57.203		This study
M8	MC3	Oulastrea crispata	Yam Tsai Wan (YTW)	skeleton	1	53	57.417		This study
N1	MC3	Oulastrea crispata	Yam Tsai Wan (YTW)	skeleton	1	53	57.4553		This study
N12	MC3	Oulastrea crispata	Yam Tsai Wan (YTW)	skeleton	2	55	57.591		This study
N3	MC3	Oulastrea crispata	Yam Tsai Wan (YTW)	skeleton	1	51	57.6309		This study
N5	MC3	Oulastrea crispata	Yam Tsai Wan (YTW)	skeleton	1	54	57.3614		This study
N7	MC3	Oulastrea crispata	Yam Tsai Wan (YTW)	skeleton	2	60	56.9809		This study
O10	MC3	Oulastrea crispata	Yam Tsai Wan (YTW)	skeleton	1	50	57.5		This study
O12	MC3	Oulastrea crispata	Yam Tsai Wan (YTW)	skeleton	1	49	57.506		This study
O2	MC3	Oulastrea crispata	Yam Tsai Wan (YTW)	skeleton	2	71	57.2917		This study
O3	MC3	Oulastrea crispata	Yam Tsai Wan (YTW)	skeleton	2	97	57.141		This study
O4	MC3	Oulastrea crispata	Yam Tsai Wan (YTW)	skeleton	2	56	57.1262		This study
O5	MC3	Oulastrea crispata	Yam Tsai Wan (YTW)	skeleton	2	59	56.8357		This study
O6	MC3	Oulastrea crispata	Yam Tsai Wan (YTW)	skeleton	2	44	57.5441		This study
O9	MC3	Oulastrea crispata	Yam Tsai Wan (YTW)	skeleton	1	47	57.628		This study
P12	MC3	Oulastrea crispata	Yam Tsai Wan (YTW)	skeleton	1	48	57.6193		This study
P2	MC3	Oulastrea crispata	Yam Tsai Wan (YTW)	skeleton	1	59	57.3806		This study
P3	MC3	Oulastrea crispata	Yam Tsai Wan (YTW)	skeleton	1	73	57.336		This study
P5	MC3	Oulastrea crispata	Yam Tsai Wan (YTW)	skeleton	1	54	57.3171		This study
P7	MC3	Oulastrea crispata	Yam Tsai Wan (YTW)	skeleton	1	62	57.3775		This study
P8	MC3	Oulastrea crispata	Yam Tsai Wan (YTW)	skeleton	1	63	57.2329		This study
P9	MC3	Oulastrea crispata	Yam Tsai Wan (YTW)	skeleton	1	54	57.3878		This study
BI12	MC32	Oulastrea crispata	Bluff Island (BI)	mucus	1	10	56.2228		This study
BE1	MC33	Oulastrea crispata	Bluff Island (BI)	skeleton	2	14	58.7709		This study
CH10	MC33	Oulastrea crispata	Bluff Island (BI)	skeleton	2	17	58.7696		This study
AB8	MC34	Oulastrea crispata	Lo Chau (LC)	mucus	2	140	55.4001		This study
N11	MC34	Oulastrea crispata	Yam Tsai Wan (YTW)	skeleton	2	82	55.4223		This study
HKCCD7628	MC35	Platygyra acuta	Chek Chau (CC)	skeleton	NA	37	57.9302		This study
AK4	MC39	Oulastrea crispata	Sham Wan (SW)	skeleton	1	84	56.8185		This study
F5	MC39	Oulastrea crispata	Yam Tsai Wan (YTW)	mucus	1	81	56.9226		This study
AB10	MC4	Oulastrea crispata	Lo Chau (LC)	mucus	1	36	59.1968		This study
BF12	MC40	Oulastrea crispata	Yam Tsai Wan (YTW)	skeleton	1	45	56.6301		This study
CE8	MC40	Platygyra acuta	Wong Wan Chau (WWC)	skeleton	NA	34	56.9871		This study
CE10	MC41	Platygyra acuta	Wong Wan Chau (WWC)	skeleton	NA	38	59.4223		This study
AL1	MC42	Oulastrea crispata	Yam Tsai Wan (YTW)	skeleton	2	42	57.7189		This study
K11	MC42	Oulastrea crispata	Sham Wan (SW)	skeleton	1	47	57.808		This study
D3	MC43	Oulastrea crispata	Lo Chau (LC)	mucus	1	53	55.6261		This study
AN12	MC44	Acropora solitaryensis	Ninepin (NP)	mucus	1	104	58.0409		This study
AN8	MC44	Acropora solitaryensis	Ninepin (NP)	mucus	2	79	57.8371		This study
AO1	MC44	Acropora solitaryensis	Ninepin (NP)	mucus	1	33	57.2446		This study
AO10	MC44	Acropora solitaryensis	Ninepin (NP)	mucus	1	76	57.5627		This study
AO12	MC44	Acropora solitaryensis	Ninepin (NP)	mucus	1	72	58.2492		This study
AO2	MC44	Acropora solitaryensis	Ninepin (NP)	mucus	1	34	57.5898		This study
AO3	MC44	Acropora solitaryensis	Ninepin (NP)	mucus	1	34	57.4576		This study
AO4	MC44	Acropora solitaryensis	Ninepin (NP)	mucus	1	36	57.5887		This study
AO7	MC44	Acropora solitaryensis	Ninepin (NP)	mucus	1	48	57.9533		This study
AO9	MC44	Acropora solitaryensis	Ninepin (NP)	mucus	1	54	57.2481		This study
AP1	MC44	Acropora solitaryensis	Ninepin (NP)	mucus	1	34	57.1934		This study
AP3	MC44	Acropora solitaryensis	Ninepin (NP)	mucus	1	39	57.2907		This study
AP6	MC44	Acropora solitaryensis	Ninepin (NP)	mucus	1	35	56.9981		This study
AL8	MC45	Acropora solitaryensis	Ninepin (NP)	skeleton	1	52	57.4617		This study
AM11	MC45	Acropora solitaryensis	Ninepin (NP)	tissue	1	45	56.2307		This study
AM12	MC45	Acropora solitaryensis	Ninepin (NP)	tissue	1	38	56.3335		This study
AM7	MC45	Acropora solitaryensis	Ninepin (NP)	tissue	1	33	57.2013		This study
AN2	MC45	Acropora solitaryensis	Ninepin (NP)	tissue	1	43	56.4321		This study
AN3	MC45	Acropora solitaryensis	Ninepin (NP)	tissue	1	53	57.0125		This study
AN4	MC45	Acropora solitaryensis	Ninepin (NP)	tissue	1	42	56.4403		This study
AN5	MC45	Acropora solitaryensis	Ninepin (NP)	tissue	1	44	56.2405		This study
AJ12	MC46	Oulastrea crispata	Lo Chau (LC)	skeleton	2	207	57.2264		This study
AK1	MC46	Oulastrea crispata	Lo Chau (LC)	skeleton	2	40	57.144		This study
BG2	MC48	Oulastrea crispata	Bluff Island (BI)	skeleton	1	30	57.798		This study
BG3	MC48	Oulastrea crispata	Bluff Island (BI)	skeleton	1	28	57.8239		This study
AO11	MC49	Acropora solitaryensis	Ninepin (NP)	mucus	1	246	58.0237		This study
AO5	MC49	Acropora solitaryensis	Ninepin (NP)	mucus	1	102	57.4547		This study
AO6	MC49	Acropora solitaryensis	Ninepin (NP)	mucus	1	84	58.0181		This study
AP2	MC49	Acropora solitaryensis	Ninepin (NP)	mucus	1	37	56.4881		This study
AP4	MC49	Acropora solitaryensis	Ninepin (NP)	mucus	1	37	56.869		This study
AP5	MC49	Acropora solitaryensis	Ninepin (NP)	mucus	1	38	56.4761		This study
CJ2	MC49	Acropora solitaryensis	Ninepin (NP)	mucus	1	36	56.8248		This study
G1	MC5	Oulastrea crispata	Bluff Island (BI)	skeleton	2	30	58.7533		This study
G10	MC5	Oulastrea crispata	Bluff Island (BI)	skeleton	2	37	58.1012		This study
G11	MC5	Oulastrea crispata	Bluff Island (BI)	skeleton	2	25	58.4808		This study
G3	MC5	Oulastrea crispata	Bluff Island (BI)	skeleton	2	42	58.2568		This study
G4	MC5	Oulastrea crispata	Bluff Island (BI)	skeleton	2	73	58.2031		This study
G6	MC5	Oulastrea crispata	Bluff Island (BI)	skeleton	2	22	58.7874		This study
G7	MC5	Oulastrea crispata	Bluff Island (BI)	skeleton	2	21	57.7844		This study
G9	MC5	Oulastrea crispata	Bluff Island (BI)	skeleton	2	44	58.1649		This study
B10	MC50	Oulastrea crispata	Bluff Island (BI)	mucus	1	40	57.3257		This study
B8	MC50	Oulastrea crispata	Bluff Island (BI)	mucus	1	43	57.1204		This study
B9	MC50	Oulastrea crispata	Bluff Island (BI)	mucus	1	42	57.1941		This study
BG11	MC54	Oulastrea crispata	Bluff Island (BI)	skeleton	2	74	57.1561		This study
BG12	MC55	Oulastrea crispata	Bluff Island (BI)	skeleton	2	109	57.6663		This study
BG8	MC55	Oulastrea crispata	Bluff Island (BI)	skeleton	2	35	55.8873		This study
CJ10	MC56	Favites	Ninepin (NP)	mucus	2	43	54.288		This study
CJ11	MC56	Favites	Ninepin (NP)	mucus	2	27	58.6054		This study
CJ3	MC56	Favites	Ninepin (NP)	mucus	2	27	58.5911		This study
CJ4	MC56	Favites	Ninepin (NP)	mucus	2	31	58.5807		This study
CJ5	MC56	Favites	Ninepin (NP)	mucus	2	28	58.4265		This study
CJ8	MC56	Favites	Ninepin (NP)	mucus	2	31	58.4141		This study
CL1	MC56	Favites	Ninepin (NP)	tissue	2	28	58.7394		This study
CF2	MC58	Platygyra acuta	Wong Wan Chau (WWC)	skeleton	NA	11	59.7945		This study
AA7	MC6	Oulastrea crispata	Bluff Island (BI)	mucus	1	49	55.0976		This study
AB11	MC6	Oulastrea crispata	Lo Chau (LC)	mucus	1	174	55.652		This study
AE12	MC6	Oulastrea crispata	Yam Tsai Wan (YTW)	skeleton	1	158	57.0677		This study
AN6	MC6	Acropora solitaryensis	Ninepin (NP)	tissue	1	60	55.8412		This study
AN7	MC6	Acropora solitaryensis	Ninepin (NP)	tissue	1	85	56.4985		This study
AP7	MC6	Oulastrea crispata	Bluff Island (BI)	skeleton	2	52	56.1005		This study
B12	MC6	Oulastrea crispata	Bluff Island (BI)	mucus	1	45	54.7734		This study
C1	MC6	Oulastrea crispata	Lo Chau (LC)	mucus	1	61	55.8496		This study
CL5	MC6	Favites	Ninepin (NP)	mucus	1	41	54.499		This study
CL8	MC6	Favites	Ninepin (NP)	skeleton	1	47	55.0051		This study
O11	MC6	Oulastrea crispata	Yam Tsai Wan (YTW)	skeleton	1	46	54.5462		This study
BA2	MC60	Oulastrea crispata	Lo Chau (LC)	mucus	2	47	56.068		This study
C4	MC60	Oulastrea crispata	Lo Chau (LC)	mucus	2	78	55.6869		This study
AC10	MC61	Oulastrea crispata	Yam Tsai Wan (YTW)	mucus	1	67	57.6995		This study
AC6	MC61	Oulastrea crispata	Yam Tsai Wan (YTW)	mucus	2	86	57.2441		This study
E8	MC61	Oulastrea crispata	Sham Wan (SW)	mucus	1	63	57.5796		This study
CJ12	MC62	Favites	Ninepin (NP)	mucus	1	82	55.5026		This study
CK2	MC62	Favites	Ninepin (NP)	mucus	1	82	55.3315		This study
AB12	MC63	Oulastrea crispata	Lo Chau (LC)	mucus	1	63	56.6575		This study
AF12	MC63	Oulastrea crispata	Lo Chau (LC)	mucus	1	106	57.3328		This study
AG1	MC64	Oulastrea crispata	Lo Chau (LC)	mucus	1	39	56.7536		This study
D2	MC64	Oulastrea crispata	Lo Chau (LC)	mucus	1	49	57.0041		This study
AM9	MC69	Acropora solitaryensis	Ninepin (NP)	tissue	1	74	59.3216		This study
AD9	MC7	Oulastrea crispata	Yam Tsai Wan (YTW)	skeleton	2	66	56.6821		This study
AE3	MC7	Oulastrea crispata	Yam Tsai Wan (YTW)	skeleton	1	54	57.0004		This study
AF1	MC7	Oulastrea crispata	Yam Tsai Wan (YTW)	skeleton	2	52	57.4481		This study
AF3	MC7	Oulastrea crispata	Yam Tsai Wan (YTW)	skeleton	2	46	56.7268		This study
AG10	MC7	Oulastrea crispata	Yam Tsai Wan (YTW)	skeleton	2	77	56.7181		This study
AG7	MC7	Oulastrea crispata	Yam Tsai Wan (YTW)	skeleton	2	59	56.9677		This study
AL2	MC7	Oulastrea crispata	Yam Tsai Wan (YTW)	skeleton	2	79	56.2092		This study
M2	MC7	Oulastrea crispata	Yam Tsai Wan (YTW)	skeleton	2	63	56.6566		This study
M6	MC7	Oulastrea crispata	Yam Tsai Wan (YTW)	skeleton	2	60	56.6198		This study
N10	MC7	Oulastrea crispata	Yam Tsai Wan (YTW)	skeleton	2	66	56.4646		This study
CH8	MC71	Oulastrea crispata	Sham Wan (SW)	mucus	2	89	55.883		This study
BJ6	MC72	Oulastrea crispata	Bluff Island (BI)	mucus	1	32	58.0096		This study
CH11	MC73	Oulastrea crispata	Lo Chau (LC)	skeleton	2	62	57.1499		This study
AM1	MC75	Acropora solitaryensis	Ninepin (NP)	skeleton	1	44	56.7819		This study
AM8	MC77	Acropora solitaryensis	Ninepin (NP)	tissue	1	156	57.7316		This study
CK3	MC78	Favites	Ninepin (NP)	mucus	1	37	57.1079		This study
AM4	MC84	Acropora solitaryensis	Ninepin (NP)	skeleton	1	47	56.8846		This study
AM2	MC86	Acropora solitaryensis	Ninepin (NP)	skeleton	1	30	57.932		This study
CI1	MC87	Oulastrea crispata	Yam Tsai Wan (YTW)	mucus	2	39	58.4434		This study
AF8	MC88	Oulastrea crispata	Yam Tsai Wan (YTW)	skeleton	2	96	57.1648		This study
CE12	MC89	Platygyra acuta	Wong Wan Chau (WWC)	skeleton	NA	82	56.4117		This study
AG2	MC9	Oulastrea crispata	Lo Chau (LC)	skeleton	1	28	57.68		This study
AH3	MC9	Oulastrea crispata	Lo Chau (LC)	skeleton	1	280	56.611		This study
BB3	MC9	Oulastrea crispata	Lo Chau (LC)	mucus	1	29	56.4519		This study
BC10	MC9	Oulastrea crispata	Lo Chau (LC)	mucus	1	28	56.3814		This study
BE3	MC9	Oulastrea crispata	Lo Chau (LC)	skeleton	1	28	56.946		This study
C2	MC9	Oulastrea crispata	Lo Chau (LC)	mucus	1	26	56.3504		This study
CF4	MC9	Platygyra acuta	Kiu Tsui Chau (KTC)	mucus	NA	28	57.2951		This study
CH12	MC9	Oulastrea crispata	Lo Chau (LC)	skeleton	1	55	56.97		This study
H10	MC9	Oulastrea crispata	Lo Chau (LC)	skeleton	1	36	55.6753		This study
H5	MC9	Oulastrea crispata	Lo Chau (LC)	skeleton	1	26	55.9932		This study
I4	MC9	Oulastrea crispata	Lo Chau (LC)	skeleton	1	29	57.488		This study
M9	MC9	Oulastrea crispata	Yam Tsai Wan (YTW)	skeleton	1	37	57.1387		This study
P1	MC9	Oulastrea crispata	Yam Tsai Wan (YTW)	skeleton	1	33	57.4198		This study
AH12	MC90	Oulastrea crispata	Lo Chau (LC)	skeleton	1	240	56.8719		This study
CK1	MC91	Favites	Ninepin (NP)	mucus	1	30	55.6242		This study
CH6	MC93	Oulastrea crispata	Lo Chau (LC)	mucus	1	62	54.7002		This study
G12	MC95	Oulastrea crispata	Bluff Island (BI)	skeleton	2	18	59.5041		This study
CF8	MC96	Platygyra acuta	Kiu Tsui Chau (KTC)	mucus	NA	26	55.9392		This study
AA6	MC98	Oulastrea crispata	Bluff Island (BI)	mucus	1	82	56.2155		This study
GNM000814005	MC102	Euprymna scolopes accessory nidamental gland	-	-	NA	20	57.3186	Ruegeria sp. ANG-S4	NCBI Genbank database
GNM003443535	MC107	the red seaweed(Delisea pulchra)	-	-	NA	2	56.884	Ruegeria sp. AD91A	NCBI Genbank database
GNM900129345	MC110	hot spring	-	-	NA	86	56.7119	Ruegeria intermedia DSM 29341	NCBI Genbank database
GNM001507545	MC111	-	-	-	NA	33	56.2194	Ruegeria profundi ZGT108	NCBI Genbank database
GNM900182615	MC120	-	-	-	NA	38	56.6814	Ruegeria faecimaris DSM 28009	NCBI Genbank database
GNM001238295	MC122	-	-	-	NA	42	55.5373	Ruegeria sp. 6PALISEP08	NCBI Genbank database
GNM000158135	MC127	Marine Sponge	-	-	NA	6	55.2762	Rhodobacteraceae bacterium KLH11	NCBI Genbank database
GNM900106805	MC133	sea squirt Halocynthia roretzi	-	-	NA	35	55.6418	Ruegeria halocynthiae DSM 27839	NCBI Genbank database
GNM001458295	MC135	oysters	-	-	NA	42	56.1827	Ruegeria denitrificans CECT 5091	NCBI Genbank database
GNM900313035	MC136	Gorgonian coral(Eunicella labiata)	-	-	NA	49	55.4559	Ruegeria sp. EL01	NCBI Genbank database
GNM900172215	MC139	sea squirt Halocynthia roretzi	-	-	NA	33	48.8451	Ruegeria meonggei CECT 8411	NCBI Genbank database
GNM001458095	MC143	-	-	-	NA	67	55.2369	Ruegeria atlantica CECT 4293	NCBI Genbank database
GNM003318255	MC146	-	-	-	NA	40	56.3379	Ruegeria sp. A3M17	NCBI Genbank database
GNM000011965	MC176	-	-	-	NA	2	63.5056	Ruegeria pomeroyi DSS-3	NCBI Genbank database
GNM003664205	MC29	-	-	-	NA	17	56.1412	Ruegeria conchae DSM 29317	NCBI Genbank database
GNM000192475	MC29	-	-	-	NA	28	56.3258	Ruegeria conchae TW15	NCBI Genbank database
GNM900312795	MC294	Marine Sponge	-	-	NA	44	56.9738	Ruegeria sp. AU67	NCBI Genbank database
GNM2606217183	MC295	Marine Sponge	-	-	NA	44	55.7934	Ruegeria sp. AU67	NCBI Genbank database
GNM000161775	MC47	Blue Lagoon	-	-	NA	2	63.1575	Ruegeria lacuscaerulensis ITI-1157	NCBI Genbank database
GNM900141625	MC47	Blue Lagoon	-	-	NA	19	56.9257	Ruegeria lacuscaerulensis DSM 11314	NCBI Genbank database
GNM000813985	MC76	Euprymna scolopes accessory nidamental gland	-	-	NA	41	55.8632	Ruegeria sp. ANG-R	NCBI Genbank database
GNM001507595	MC79	-	-	-	NA	39	60.9691	Ruegeria marisrubri ZGT118	NCBI Genbank database
GNM000743705	MC80	Crambe crambe sponge	-	-	NA	19	57.1727	Ruegeria halocynthiae MOLA R1/13b	NCBI Genbank database
GNM001458195	MC81	-	-	-	NA	75	54.8217	Ruegeria atlantica CECT 4292	NCBI Genbank database
GNM900143525	MC82	Marine Sponge	-	-	NA	35	56.4623	Ruegeria sp. Alg231-54	NCBI Genbank database
GNM900185035	MC92	-	-	-	NA	11	56.2014	Ruegeria arenilitoris CECT 8715	NCBI Genbank database

### Sheet: S2
Dataset S2 Information of the 34 closed genomes using three assembly software (Unicycle, Flye, and Canu)
Genome ID	MC	# contigs (illumina)	Genome Size/Mbp (illumina)	N50/ Mbp (illumina)	Chr closed (Unicycler hybrid)	Plasmid closed (Unicycler hybrid)	Chr closed (flye)	Plasmid closed (flye)	Chr closed (Canu)	Plasmid closed (Canu)
A5	MC0	28	4.3	0.44	YES (3.782 Mbp)	1 (0.548 Mbp)	Yes (3.78 Mbp)	1 (0.548 Mbp)	Yes (3.82 Mbp)	1 (0.593 Mbp)
AL3	MC1	33	4.13	0.33	NO (4.159 Mbp)	0	Yes (3.55 Mbp)	2 (0.711 & 0.032 Mbp)	Yes (3.22 Mbp)	1 (0.953 Mbp)
AA12	MC10	222	4.78	0.15	NO (4.495 Mbp)	3 (0.239 & 0.174 & 0.127 Mbp)	Yes (4.5 Mbp)	2 (0.239 & 0.127 Mbp)	Yes (4.53 Mbp)	3 (0.285 & 0.206 & 0.158 Mbp)
E12	MC10	203	4.67	0.12	NO (2.004 Mbp)	1 (0.003 Mbp)	No (2.5 Mbp)	1 (0.239 Mbp)	Yes (4.51 Mbp)	2 (0.248 & 0.137 Mbp)
F7	MC10	209	4.72	0.17	NO (2.442 Mbp)	0	Yes (4.47 Mbp)	3 (0.239 & 0.176 & 0.127 Mbp)	Yes (4.51 Mbp)	3 (0.29 & 0.223 & 0.16 Mbp)
B7	MC10	271	4.51	0.03	NO (1.181 Mbp)	1 (0.003 Mbp)	No (1.91 Mbp)	1 (0.239 Mbp)	Yes (2.5 Mbp)	3 (2.015 & 0.247 & 0.175 Mbp)
B4	MC10	493	4.37	0.02	NO (1.474 Mbp)	2 (0.003 & 0.001 Mbp)	No (3.36 Mbp)	3 (0.239 & 0.176 & 0.122 Mbp)	Yes (4.55 Mbp)	3 (0.26 & 0.206 & 0.141 Mbp)
E9	MC10	250	4.68	0.08	NO (0.977 Mbp)	1 (0.239 Mbp)	No (2.14 Mbp)	1 (0.239 Mbp)	No (4.49 Mbp)	3 (0.251 & 0.191 & 0.134 Mbp)
AC11	MC10	205	4.75	0.15	NO (4.734 Mbp)	1 (0.239 Mbp)	No (2.06 Mbp)	0	No (3.51 Mbp)	2 (0.251 & 0.18 Mbp)
AJ9	MC10	211	4.76	0.15	YES (4.504 Mbp)	3 (0.239 & 0.174 & 0.126 Mbp)	Yes (4.5 Mbp)	3 (0.239 & 0.174 & 0.127 Mbp)	Yes (4.54 Mbp)	3 (0.272 & 0.213 & 0.163 Mbp)
AJ1	MC10	209	4.75	0.15	NO (4.611 Mbp)	2 (0.239 & 0.127 Mbp)	No (2.5 Mbp)	1 (0.239 Mbp)	Yes (4.5 Mbp)	2 (0.251 & 0.177 Mbp)
B1	MC10	200	4.74	0.15	YES (4.504 Mbp)	2 (0.413 & 0.127 Mbp)	Yes (4.5 Mbp)	1 (0.127 Mbp)	No (4.53 Mbp)	2 (0.443 & 0.142 Mbp)
D9	MC10	195	4.72	0.15	NO (4.822 Mbp)	1 (0.239 Mbp)	No (1.96 Mbp)	0	Yes (2.51 Mbp)	3 (2.003 & 0.429 & 0.133 Mbp)
B2	MC10	207	4.69	0.13	YES (4.503 Mbp)	1 (0.239 Mbp)	No (3.36 Mbp)	3 (0.239 & 0.176 & 0.122 Mbp)	Yes (4.52 Mbp)	2 (0.263 & 0.129 Mbp)
F6	MC10	200	4.74	0.15	NO (4.812 Mbp)	3 (0.239 & 0.177 & 0.122 Mbp)	No (2.5 Mbp)	3 (0.239 & 0.176 & 0.122 Mbp)	Yes (4.53 Mbp)	2 (0.276 & 0.152 Mbp)
AB1	MC10	204	4.76	0.15	YES (4.504 Mbp)	3 (0.239 & 0.174 & 0.127 Mbp)	Yes (4.5 Mbp)	3 (0.239 & 0.174 & 0.127 Mbp)	Yes (4.53 Mbp)	3 (0.286 & 0.225 & 0.173 Mbp)
E4	MC10	249	4.64	0.07	NO (1.06 Mbp)	0	No (2.92 Mbp)	2 (0.235 & 0.171 Mbp)	Yes (4.52 Mbp)	0
H4	MC19	7	4.07	2.34	Failed	Failed	Yes (3.26 Mbp)	2 (0.724 & 0.1 Mbp)	Yes (3.28 Mbp)	2 (0.75 & 0.14 Mbp)
BB10	MC2s2	2627	5.15	0	NO (3.729 Mbp)	4 (0.517 & 0.091 & 0.088 & 0.013 Mbp)	Yes (3.7 Mbp)	3 (0.274 & 0.257 & 0.091 Mbp)	Yes (3.7 Mbp)	1 (0.096 Mbp)
BK1	MC21	276	5.07	0.26	YES (3.695 Mbp)	3 (0.513 & 0.401 & 0.101 Mbp)	Yes (3.69 Mbp)	3 (0.513 & 0.401 & 0.101 Mbp)	Yes (3.73 Mbp)	3 (0.554 & 0.458 & 0.144 Mbp)
AN11	MC26	158	5.09	0.29	YES (4.007 Mbp)	2 (0.938 & 0.089 Mbp)	Yes (4.0 Mbp)	1 (0.937 Mbp)	Yes (4.04 Mbp)	1 (0.966 Mbp)
AL7	MC3	51	4.04	0.18	YES (3.377 Mbp)	1 (0.706 Mbp)	Yes (3.37 Mbp)	1 (0.704 Mbp)	Yes (3.41 Mbp)	1 (0.746 Mbp)
AO1	MC44	33	4.82	0.37	YES (3.615 Mbp)	2 (1.125 & 0.101 Mbp)	Yes (3.61 Mbp)	2 (1.124 & 0.101 Mbp)	Yes (3.63 Mbp)	2 (1.145 & 0.116 Mbp)
AM7	MC45	33	4.27	0.35	YES (3.55 Mbp)	2 (0.712 & 0.032 Mbp)	Yes (3.55 Mbp)	2 (0.711 & 0.032 Mbp)	Yes (3.57 Mbp)	2 (0.74 & 0.051 Mbp)
AK1	MC46	40	4.33	0.35	YES (3.997 Mbp)	1 (0.358 Mbp)	Yes (3.99 Mbp)	1 (0.357 Mbp)	Yes (4.04 Mbp)	1 (0.421 Mbp)
AJ12	MC46	207	4.53	0.35	YES (3.997 Mbp)	1 (0.358 Mbp)	Yes (3.99 Mbp)	1 (0.357 Mbp)	Yes (4.04 Mbp)	1 (0.414 Mbp)
G7	MC5	21	4.17	0.32	YES (3.32 Mbp)	2 (0.744 & 0.125 Mbp)	Yes (3.32 Mbp)	2 (0.744 & 0.125 Mbp)	Yes (3.34 Mbp)	2 (0.766 & 0.14 Mbp)
AF3	MC7	46	4.26	0.33	YES (3.322 Mbp)	3 (0.707 & 0.145 & 0.124 Mbp)	Yes (3.32 Mbp)	3 (0.707 & 0.145 & 0.124 Mbp)	Yes (3.33 Mbp)	3 (0.745 & 0.189 & 0.133 Mbp)
AH3	MC9	280	4.65	0.22	YES (3.436 Mbp)	2 (0.777 & 0.216 Mbp)	Yes (3.43 Mbp)	2 (0.776 & 0.216 Mbp)	Yes (3.47 Mbp)	2 (0.821 & 0.249 Mbp)
BC8	MC11s3	14	3.72	2.05	YES (3.37 Mbp)	1 (0.387 Mbp)	Yes (3.37 Mbp)	1 (0.386 Mbp)	Yes (3.41 Mbp)	1 (0.417 Mbp)
BJ3	MC14	450	4.45	0.54	YES (3.427 Mbp)	1 (0.386 Mbp)	Yes (3.42 Mbp)	1 (0.386 Mbp)	Yes (3.45 Mbp)	1 (0.415 Mbp)
BG7	MC15	11	4.46	2.65	NO (3.608 Mbp)	2 (0.676 & 0.187 Mbp)	Yes (3.61 Mbp)	2 (0.676 & 0.187 Mbp)	Yes (3.64 Mbp)	2 (0.705 & 0.216 Mbp)
AP11	MC13	124	4.44	0.34	YES (3.537 Mbp)	2 (0.76 & 0.133 Mbp)	Yes (3.53 Mbp)	2 (0.759 & 0.132 Mbp)	Yes (3.57 Mbp)	2 (0.811 & 0.172 Mbp)
AB11	MC6	174	4.79	0.24	YES (3.883 Mbp)	1 (0.779 Mbp)	Yes (3.87 Mbp)	1 (0.777 Mbp)	Yes (3.89 Mbp)	1 (0.798 Mbp)
