## Supplementary tables for "Evolutionary genomics predicts probiotic persistence in corals"

### Sheet: S1-Bac_growth
Table S1 PhylANOVA and Brownian motion evolution model analysis of maximum growth rates (μmax) between MC10 and non-MC10 counterparts. Significant differences (P < 0.05, *) were indicated in bold and marked with asterisks.
Maximum growth rates (μmax)	Fixed factors	Sum Sq	Mean Sq	F-value	P-value
	If MC10	0.014	0.014	21.477	0.009 *

### Sheet: S2-recover_amp
	Table S2 Recovery rates of Ruegeria sequences from ATP5B and parC gene amplicon sequencing for 17 coral samples
Gene name	Primer sequence	product length	# of successfully amplified coral samples out of 17	# of reads retained after QC (QC by DADA2)	# of ASVs after QC	# of reads for Ruegeria ASVs	# of Ruegeria ASVs	Percentage of the reads for Ruegeria ASVs / retained reads after QC (%)
ATP5B	562F: GGYAARACCGTTCTGATCATG; 1111R: CYTTTTCCGARATCGCDCGG	550 bp	13	1122095	2413	833840	1335	74.311
parC	668F: CRCTGGTSGACGGGCARGG; 1189R: CGATCAGYTTGGAYTTCTGRACCTG	522 bp	15	1231735	5328	797659	2731	64.759

### Sheet: S3-amplicon-stats
Table S3 Statistical analysis on the relative abundance of MC10 and MC15 in the Ruegeria community and in the total bacterial community of coral holobionts in a one-month laboratory inoculation experiment. Linear mixed models defining one fixed effect (treatment) and one random effect (colony) were applied. Significance of the fixed effect was evaluated via one-way ANOVA (P < 0.001, ***; P < 0.01…
Relative abundance of MC10 in the Ruegeria community	Sum Sq	Mean Sq	NumDF	DenDF	F value	Pr(>F)
Treatment (Placebo-treated vs. MC10-B4-treated)	6762.1	6762.1	1	24	11.54	0.002**
Relative abundance of MC10 in the total bacterial community	Sum Sq	Mean Sq	NumDF	DenDF	F value	Pr(>F)
Treatment (Placebo-treated vs. MC10-B4-treated)	0	0	1	24	8.6	0.007**
Relative abundance of MC15 in the Ruegeria community	Sum Sq	Mean Sq	NumDF	DenDF	F value	Pr(>F)
Treatment (Placebo-treated vs. MC15-treated)	693.88	693.88	1	25	2.37	0.136
Relative abundance of MC15 in the total bacterial community	Sum Sq	Mean Sq	NumDF	DenDF	F value	Pr(>F)
Treatment (Placebo-treated vs. MC15-treated)	0	0	1	25	1.21	0.281

### Sheet: S4-op-color-stats
Table S4 Statistical analysis on coral coloration of corals Acropora pruinosa in an 8-month period of monitoring following nursery treatment with the next-generation probiotic MC10-B4 versus placebo AFSW and subsequent field deployment. Linear mixed model with three fixed effects (treatment, time, and their interactions) and one random effect (colony and time interactions) was applied. Significan…
Term	Sum Sq	Mean Sq	NumDF	DenDF	F value	Pr(>F)
Treatment	9.77	9.77	1	306.8	72.31	<0.001***
Time	5.66	1.42	4	0	10.47	0.999
Treatment:Time	9.3	2.32	4	306.66	17.2	<0.001***
Pairwise comparisons	P
t1 Placebo - t1 MC10	0.999
t3 Placebo - t3 MC10	0.916
t6 Placebo - t6 MC10	<0.001***
t7 Placebo - t7 MC10	<0.001***
t8 Placebo - t8 MC10	0.092

### Sheet: S5-op-FvFm-stats
Table S5 Statistical analysis on Fv′/Fm′ of corals Acropora pruinosa in an 8-month period of monitoring following nursery treatment with the next-generation probiotic MC10-B4 versus placebo AFSW and subsequent field deployment. Linear mixed model with two fixed effects (treatment, time and treatment interactions) and one random effect (colony and time interactions) was applied. Significance of th…
Term	Sum Sq	Mean Sq	NumDF	DenDF	F value	Pr(>F)
Treatment	0.01	0.01	1	158	7.8	0.006***
Treatment:Time	0.05	0.01	8	158	3.61	<0.001***
Pairwise comparisons	P
t1 Placebo - t1 MC10	0.149
t3 Placebo - t3 MC10	0.298
t6 Placebo - t6 MC10	<0.001***
t7 Placebo - t7 MC10	<0.001***
t8 Placebo - t8 MC10	0.999

### Sheet: S6-Food source-stats
Table S6 Statistical analysis on physiological metrics (i.e., coloration, symbiont density, Fv/Fm, host protein, Chl a concentrtaion and Relative fluorescent protein unit, total lipid) of corals Acropora pruinosa in a one-month inoculation treatment with the next-generation probiotic MC10-B4 versus MC15-BG7 and placebo AFSW on day 28. Linear mixed model with one fixed effect (treatment) and two r…
Fv/Fm	Sum Sq	Mean Sq	NumDF	DenDF	F-value	P-value
Treatment	0.003	0	6	92	4.043	0.001 ***
Pair-wise comparison	estimate	SE	df	t.ratio	P-value
Placebo_Placebo - MC10_Live	0.006	0.004	92	1.532	0.725
Placebo_Placebo - MC10_Pasteurization	0.015	0.004	92	3.832	0.004 **
Placebo_Placebo - MC10_Autoclave	0.005	0.004	92	1.185	0.898
Placebo_Placebo - MC15_Live	0.01	0.004	92	2.642	0.126
Placebo_Placebo - MC15_Pasteurization	0.002	0.004	92	0.5	0.999
Placebo_Placebo - MC15_Autoclave	0	0.004	92	0.045	1
MC10_Live - MC10_Pasteurization	0.009	0.004	92	2.3	0.255
MC10_Live - MC10_Autoclave	-0.001	0.004	92	-0.347	1
MC10_Live - MC15_Live	0.004	0.004	92	1.109	0.924
MC10_Live - MC15_Pasteurization	-0.004	0.004	92	-1.033	0.945
MC10_Live - MC15_Autoclave	-0.006	0.004	92	-1.487	0.752
MC10_Pasteurization - MC10_Autoclave	-0.01	0.004	92	-2.647	0.124
MC10_Pasteurization - MC15_Live	-0.005	0.004	92	-1.191	0.896
MC10_Pasteurization - MC15_Pasteurization	-0.013	0.004	92	-3.333	0.02 *
MC10_Pasteurization - MC15_Autoclave	-0.015	0.004	92	-3.787	0.005 **
MC10_Autoclave - MC15_Live	0.006	0.004	92	1.456	0.77
MC10_Autoclave - MC15_Pasteurization	-0.003	0.004	92	-0.686	0.993
MC10_Autoclave - MC15_Autoclave	-0.004	0.004	92	-1.14	0.914
MC15_Live - MC15_Pasteurization	-0.008	0.004	92	-2.142	0.337
MC15_Live - MC15_Autoclave	-0.01	0.004	92	-2.596	0.139
MC15_Pasteurization - MC15_Autoclave	-0.002	0.004	92	-0.454	0.999
Coloration	Sum Sq	Mean Sq	NumDF	DenDF	F-value	P-value
Treatment	0.433	0.072	6	92	0.84	0.543
Host protein	Sum Sq	Mean Sq	NumDF	DenDF	F-value	P-value
Treatment	1233.17	205.528	6	94	1.074	0.384
Total lipid energy content	Sum Sq	Mean Sq	NumDF	DenDF	F-value	P-value
Treatment	180.736	30.123	6	94	3.542	0.003 **
Pair-wise comparison	estimate	SE	df	t.ratio	P-value
Placebo_Placebo - MC10_Live	-2.42335	1.06487	92	-2.27573	0.267
Placebo_Placebo - MC10_Pasteurization	-0.791752	1.06487	92	-0.743522	0.989
Placebo_Placebo - MC10_Autoclave	-1.67401	1.06487	92	-1.57203	0.7
Placebo_Placebo - MC15_Live	-1.85509	1.06487	92	-1.74208	0.59
Placebo_Placebo - MC15_Pasteurization	-4.15059	1.06487	92	-3.89775	0.003 **
Placebo_Placebo - MC15_Autoclave	-0.342221	1.06487	92	-0.321375	1
MC10_Live - MC10_Pasteurization	1.6316	1.06487	92	1.53221	0.725
MC10_Live - MC10_Autoclave	0.749345	1.06487	92	0.703698	0.992
MC10_Live - MC15_Live	0.568267	1.06487	92	0.533651	0.998
MC10_Live - MC15_Pasteurization	-1.72724	1.06487	92	-1.62202	0.669
MC10_Live - MC15_Autoclave	2.08113	1.06487	92	1.95436	0.451
MC10_Pasteurization - MC10_Autoclave	-0.882255	1.06487	92	-0.828511	0.981
MC10_Pasteurization - MC15_Live	-1.06333	1.06487	92	-0.998559	0.953
MC10_Pasteurization - MC15_Pasteurization	-3.35884	1.06487	92	-3.15423	0.034 *
MC10_Pasteurization - MC15_Autoclave	0.449531	1.06487	92	0.422148	1
MC10_Autoclave - MC15_Live	-0.181078	1.06487	92	-0.170048	1
MC10_Autoclave - MC15_Pasteurization	-2.47658	1.06487	92	-2.32572	0.243
MC10_Autoclave - MC15_Autoclave	1.33179	1.06487	92	1.25066	0.872
MC15_Live - MC15_Pasteurization	-2.2955	1.06487	92	-2.15567	0.33
MC15_Live - MC15_Autoclave	1.51286	1.06487	92	1.42071	0.789
MC15_Pasteurization - MC15_Autoclave	3.80837	1.06487	92	3.57638	0.009 **
Chl a concentration	Sum Sq	Mean Sq	NumDF	DenDF	F-value	P-value
Treatment	11.084	1.847	6	92	1.031	0.41
Symbiont density	Sum Sq	Mean Sq	NumDF	DenDF	F-value	P-value
Treatment	111.982	18.664	6	94	1.763	0.115
Relative Fluorescence Units (RFU)	Sum Sq	Mean Sq	NumDF	DenDF	F-value	P-value
Treatment	816.494	136.082	6	88.935	8.083	0.00000056 ***
Pair-wise comparison	estimate	SE	df	t.ratio	P-value
Placebo_Placebo - MC10_Live	2.404	1.498	89.001	1.605	0.68
Placebo_Placebo - MC10_Pasteurization	-6.594	1.498	89.001	-4.401	0.001 ***
Placebo_Placebo - MC10_Autoclave	-2.331	1.527	89.079	-1.527	0.728
Placebo_Placebo - MC15_Live	0.215	1.527	89.086	0.141	1
Placebo_Placebo - MC15_Pasteurization	0.742	1.498	89.001	0.495	0.999
Placebo_Placebo - MC15_Autoclave	1.457	1.527	89.086	0.954	0.962
MC10_Live - MC10_Pasteurization	-8.999	1.498	89.001	-6.006	0.00000084001 ***
MC10_Live - MC10_Autoclave	-4.735	1.527	89.079	-3.102	0.04 *
MC10_Live - MC15_Live	-2.189	1.527	89.086	-1.434	0.782
MC10_Live - MC15_Pasteurization	-1.663	1.498	89.001	-1.11	0.924
MC10_Live - MC15_Autoclave	-0.947	1.527	89.086	-0.62	0.996
MC10_Pasteurization - MC10_Autoclave	4.263	1.527	89.079	2.792	0.088
MC10_Pasteurization - MC15_Live	6.809	1.527	89.086	4.46	0.00046339 ***
MC10_Pasteurization - MC15_Pasteurization	7.336	1.498	89.001	4.896	0.000086583 ***
MC10_Pasteurization - MC15_Autoclave	8.051	1.527	89.086	5.273	0.000018867 ***
MC10_Autoclave - MC15_Live	2.546	1.556	89.224	1.636	0.66
MC10_Autoclave - MC15_Pasteurization	3.073	1.527	89.079	2.013	0.414
MC10_Autoclave - MC15_Autoclave	3.788	1.556	89.224	2.434	0.197
MC15_Live - MC15_Pasteurization	0.526	1.527	89.086	0.345	1
MC15_Live - MC15_Autoclave	1.242	1.551	89.001	0.801	0.984
MC15_Pasteurization - MC15_Autoclave	0.716	1.527	89.086	0.469	0.999
